# Presynaptic Rac1 controls synaptic strength through the regulation of synaptic vesicle priming

**DOI:** 10.1101/2022.06.29.497712

**Authors:** Christian Keine, Mohammed Al-Yaari, Tamara Radulovic, Connon I. Thomas, Paula Valino Ramos, Debbie Guerrero-Given, Mrinalini Ranjan, Holger Taschenberger, Naomi Kamasawa, Samuel M. Young

## Abstract

Synapses contain a limited number of synaptic vesicles (SVs) that are released in response to action potentials (APs). Therefore, sustaining synaptic transmission over a wide range of AP firing rates and timescales depends on SV release and replenishment. Although actin dynamics impact synaptic transmission, how presynaptic regulators of actin signaling cascades control SV release and replenishment remains unresolved. Rac1, a Rho GTPase, regulates actin signaling cascades that control synaptogenesis, neuronal development, and postsynaptic function. However, the presynaptic role of Rac1 in regulating synaptic transmission is unclear. To unravel Rac1’s roles in controlling transmitter release, we performed selective presynaptic ablation of Rac1 at the mature mouse calyx of Held synapse. Loss of Rac1 increased synaptic strength, accelerated EPSC recovery after conditioning stimulus trains, and augmented spontaneous SV release with no change in presynaptic morphology or AZ ultrastructure. Analyses with constrained short-term plasticity models revealed faster SV priming kinetics and, depending on model assumptions, elevated SV release probability or higher abundance of tightly docked fusion-competent SVs in Rac1-deficient synapses. We conclude that presynaptic Rac1 is a key regulator of synaptic transmission and plasticity mainly by regulating the dynamics of SV priming and potentially SV release probability.
