## Supplementary material for "Presynaptic Rac1 controls synaptic strength through the regulation of synaptic vesicle priming": Fig1 - Source data 1

### Sheet: Panel B
group	Area	Volume
WT	1561.3	471.164
WT	1842.19	553.606
WT	1492.9	422.587
WT	1633	459.288
WT	1575.48	488.506
WT	1098.09	328.691
WT	1360.9	368.558
WT	1609.9	369.511
WT	1485.79	387.049
WT	1384.68	399.297
WT	1860.85	607.69
WT	1104.73	324.119
WT	1557.39	401.568
WT	1504.13	386.006
WT	1438.42	369.948
WT	1168.78	341.388
WT	1059	224.849
WT	1631.72	470.492
WT	1536.49	391.179
WT	1600.21	484.701
WT	1857.56	615.09
WT	1408.3	369.942
WT	1644.79	492.985
WT	2041.33	823.062
WT	1268.35	340.795
WT	1394.62	374.613
WT	1405.82	373.644
WT	2247.32	785.643
WT	2570.97	1062.99
WT	1893	570.534
WT	2458.9	743.504
WT	1681.63	480.716
WT	1212.83	354.656
WT	1338.38	374.25
WT	1380.99	403.536
WT	1193.23	325.399
WT	1036.74	274.385
WT	1378.07	447.262
WT	891.417	251.62
WT	1415.93	420.323
WT	2115.13	654.514
WT	1080.84	307.968
WT	1539.37	481.262
WT	1431.06	479.275
WT	1248.27	402.487
WT	1100.71	341.32
WT	1545.3	456.703
WT	1638.13	521.304
WT	1515.71	457.902
WT	1920.28	558.309
Rac1 KO	1229.64	347.404
Rac1 KO	734.987	250.527
Rac1 KO	1445.36	558.917
Rac1 KO	1041.48	334.855
Rac1 KO	1387.52	398.284
Rac1 KO	1459.75	341.046
Rac1 KO	1214.06	368.129
Rac1 KO	860.545	234.78
Rac1 KO	1233.31	334.167
Rac1 KO	887.532	254.593
Rac1 KO	1204.04	330.52
Rac1 KO	1020.89	287.876
Rac1 KO	1183.94	286.133
Rac1 KO	1146.59	299.178
Rac1 KO	1655.79	514.652
Rac1 KO	1149.96	277.505
Rac1 KO	724.93	178.85
Rac1 KO	1075.04	312.581
Rac1 KO	1100.58	354.918
Rac1 KO	973.75	279.013
Rac1 KO	1852.5	807.229
Rac1 KO	1151.39	567.06
Rac1 KO	1514.57	504.43
Rac1 KO	2061.27	569.716
Rac1 KO	1796.69	730.978
Rac1 KO	1221.22	501.44
Rac1 KO	1928.31	520.653
Rac1 KO	1559.42	426.947
Rac1 KO	1462.34	465.88
Rac1 KO	1756.19	388.921
Rac1 KO	1787.53	489.306
Rac1 KO	1445.25	419.726
Rac1 KO	1991.32	598.006
Rac1 KO	1769.67	639.613
Rac1 KO	1985.14	603.971
Rac1 KO	1728.86	549.665
Rac1 KO	2011.26	536.84
Rac1 KO	1709.17	458.194
Rac1 KO	1666.12	439.498
Rac1 KO	844.931	272.641
Rac1 KO	1257.84	385.091
Rac1 KO	1397.65	366.082
Rac1 KO	1545.45	456.124
Rac1 KO	1928.41	517.734
Rac1 KO	1331.6	388.81
Rac1 KO	1489.5	461.914

### Sheet: Panel C
group	AZ length	docked SV/AZ
WT	168.423	0.333333
WT	224.486	1.66667
WT	251.647	0.333333
WT	261.622	1.66667
WT	315.707	0.333333
WT	357.866	1.33333
WT	230.382	0.666667
WT	299.267	3
WT	265.158	2.66667
WT	274.636	0.333333
WT	191.196	1.33333
WT	237.523	0.333333
WT	222.4	1.33333
WT	290.954	1
WT	367.798	1.33333
WT	221.956	0.333333
WT	162.808	0.333333
WT	453.571	1.66667
WT	254.912	2
WT	266.968	1.33333
WT	174.137	0.666667
WT	350.82	0.666667
WT	318.421	0.666667
WT	342.03	1
WT	235.919	1.33333
WT	231.889	1.66667
WT	254.603	1
WT	248.288	1.66667
WT	239.936	2
WT	263.121	0.666667
WT	326.687	0.333333
WT	271.564	0.333333
WT	223.498	1.66667
WT	200.838	1
WT	211.363	0.666667
WT	275.411	1
WT	569.068	1.33333
WT	290.98	1.66667
WT	350.975	3
WT	216.049	0.333333
WT	197.268	0
WT	242.313	1.66667
WT	288.007	1.33333
WT	366.939	0.333333
WT	243.252	2
WT	183.683	2.33333
WT	181.245	0.333333
WT	326.849	1.66667
WT	196.353	1
WT	251.401	1.66667
WT	188.022	1
WT	231.243	1.33333
WT	178.923	0
WT	218.409	2
WT	291.393	0
WT	246.877	1
WT	288.241	0.666667
WT	290.422	0
WT	290.574	0.666667
WT	262.017	1.33333
WT	376.26	2.66667
WT	498.188	4.33333
WT	226.759	2
WT	237.701	0.666667
WT	182.867	1
WT	318.265	1
WT	197.468	0
WT	242.713	1.33333
WT	269.737	1
WT	268.675	1.66667
WT	328.636	1.33333
WT	225.691	0
WT	332.564	2
WT	319.583	0.666667
WT	194.497	1.33333
WT	154.419	2
WT	198.215	1.33333
WT	218.042	1
WT	344.402	2
WT	228.529	1.66667
WT	213.681	1.33333
WT	241.634	3.33333
WT	264.973	2.33333
WT	285.39	1.33333
WT	265.444	1.66667
WT	297.874	1.66667
WT	200.241	1.66667
WT	289.676	1.33333
WT	225.098	1
WT	167.363	1.66667
WT	229.128	0.333333
WT	171.619	0.666667
WT	211.158	1.66667
WT	219.252	1
WT	163.299	1.66667
WT	260.45	1.66667
WT	310.77	1
WT	253.667	2.33333
WT	278.563	2.33333
WT	262.552	1.33333
WT	559.991	2.66667
WT	469.512	2
WT	225.151	3
WT	508.034	2.33333
WT	190.741	0.666667
WT	373.272	3.66667
WT	275.889	1.33333
WT	203.45	1
WT	175.549	1.33333
WT	214.283	1.66667
WT	342.258	1.66667
WT	354.808	1.66667
WT	193.167	1
WT	194.136	2
WT	167.852	0.333333
WT	206.709	0.666667
WT	231.882	3
WT	391.426	4.66667
WT	202.09	2
WT	270.639	1.66667
WT	436.89	3
Rac1 KO	212.528	2.33333
Rac1 KO	418.592	0
Rac1 KO	231.628	1
Rac1 KO	215.837	2
Rac1 KO	174.738	0.333333
Rac1 KO	387.693	0.333333
Rac1 KO	94.9663	0.333333
Rac1 KO	197.403	2.33333
Rac1 KO	239.959	1.33333
Rac1 KO	250.989	2
Rac1 KO	167.155	1.66667
Rac1 KO	170.336	0.333333
Rac1 KO	278.632	2
Rac1 KO	204.515	1
Rac1 KO	113.641	0
Rac1 KO	248.847	1.66667
Rac1 KO	189.092	0.666667
Rac1 KO	109.501	1.66667
Rac1 KO	239.542	0.666667
Rac1 KO	136.222	1
Rac1 KO	229.516	2
Rac1 KO	436.817	2
Rac1 KO	186.666	0.666667
Rac1 KO	141.8	1.33333
Rac1 KO	168.773	1.33333
Rac1 KO	164.23	3
Rac1 KO	198.702	0.666667
Rac1 KO	200.567	0.666667
Rac1 KO	209.938	1.66667
Rac1 KO	268.597	1
Rac1 KO	191.117	1.33333
Rac1 KO	298.233	0.333333
Rac1 KO	177.678	1
Rac1 KO	214.311	0.666667
Rac1 KO	208.99	1
Rac1 KO	235.68	0
Rac1 KO	204.661	1.33333
Rac1 KO	162.566	0.666667
Rac1 KO	185.84	2
Rac1 KO	276.102	3
Rac1 KO	266.545	0.333333
Rac1 KO	212.358	1
Rac1 KO	236.561	1
Rac1 KO	244.643	1.66667
Rac1 KO	246.613	2
Rac1 KO	266.869	1.33333
Rac1 KO	277.776	2.33333
Rac1 KO	270.025	1.33333
Rac1 KO	237.879	0.333333
Rac1 KO	245.095	2.33333
Rac1 KO	201.071	0.666667
Rac1 KO	227.52	1
Rac1 KO	276.64	0
Rac1 KO	211.386	0
Rac1 KO	366.179	1
Rac1 KO	302.718	1
Rac1 KO	274.515	2
Rac1 KO	282.517	2.33333
Rac1 KO	323.683	2
Rac1 KO	270.112	0.666667
Rac1 KO	203.127	0.333333
Rac1 KO	228.895	1.33333
Rac1 KO	317.857	2
Rac1 KO	240.444	1.33333
Rac1 KO	317.159	1.66667
Rac1 KO	242.296	1.33333
Rac1 KO	223.552	1.33333
Rac1 KO	285.679	2
Rac1 KO	265.06	1.33333
Rac1 KO	218.74	0.666667
Rac1 KO	220.129	2
Rac1 KO	295.4	1
Rac1 KO	245.797	2
Rac1 KO	276.175	2
Rac1 KO	279.574	1
Rac1 KO	283.002	3.33333
Rac1 KO	238.011	2
Rac1 KO	208.076	0.666667
Rac1 KO	256.98	0.333333
Rac1 KO	279.907	1.33333
Rac1 KO	275.889	2
Rac1 KO	258.262	1
Rac1 KO	218.063	1.33333
Rac1 KO	305.146	2.33333
Rac1 KO	259.718	3
Rac1 KO	260.038	2
Rac1 KO	179.948	1.66667
Rac1 KO	279.134	1
Rac1 KO	230.098	2
Rac1 KO	251.454	2.33333
Rac1 KO	376.926	2.33333
Rac1 KO	382.3	3.33333
Rac1 KO	444.212	1.66667
Rac1 KO	402.733	2
Rac1 KO	271.863	3
Rac1 KO	216.379	1.33333
Rac1 KO	272.705	1
Rac1 KO	310.718	2.66667
Rac1 KO	204.494	1.33333
Rac1 KO	292.564	2
Rac1 KO	319.277	2.33333
Rac1 KO	246.562	2.33333
Rac1 KO	228.581	0.666667
Rac1 KO	231.035	3
Rac1 KO	208.415	2.33333
Rac1 KO	205.11	2.66667
Rac1 KO	270.6	1.33333
Rac1 KO	254.032	0
Rac1 KO	256.214	1.66667
Rac1 KO	343.203	2.33333
Rac1 KO	267.482	2
Rac1 KO	207.059	1.33333
Rac1 KO	243.133	2
Rac1 KO	304.274	1.33333
Rac1 KO	320.734	1.66667
Rac1 KO	258.317	1
Rac1 KO	216.64	1.66667
Rac1 KO	359.197	0.666667
Rac1 KO	260.487	1.66667
Rac1 KO	244.315	0
Rac1 KO	259.525	1
Rac1 KO	289.69	2
Rac1 KO	441.684	4.66667

### Sheet: statistics
Panel	Parameter	Rac1+/+ (mean±std)	Rac1-/- (mean±std)	Rac1+/+ (median [1st, 3rd quartile])	Rac1-/- (median [1st, 3rd quartile])	test statistic	n	p	effect size	statistical test
Panel B2	Area	1527.2 ± 352.3	1411.4 ± 367.6	1498.5 [1338.4, 1638.1]	1421.4 [1150, 1728.9]	U = 1319	50/46	0.216541	U1 = 0.09	Mann-Whitney U
Panel B2	Volume	455.9 ± 153.5	426.3 ± 135.5	411.9 [369.5, 488.5]	409 [330.5, 517.7]	U = 1261	50/46	0.417706	U1 = 0.03	Mann-Whitney U
Panel C2	AZ Length	266.5 ± 80.6	251.5 ± 64.4	251.4 [213.1, 293]	245.8 [210.3, 278.4]	U = 7882	121/123	0.424751	U1 = 0.05	Mann-Whitney U
Panel C2	# docked SV	1.4 ± 0.9	1.5 ± 0.8	1.3 [0.7, 1.7]	1.3 [1, 2]	U = 6843	121/123	0.274295	U1 = 0	Mann-Whitney U
