## Supplementary material for "Presynaptic Rac1 controls synaptic strength through the regulation of synaptic vesicle priming": Fig3 - Source data 1

### Sheet: Panel B
Genotype	Frequency	Amplitude	Rise Time	FWHM
WT	0.583333	55.8446	0.237945	0.54715
WT	13	62.2155	0.105131	0.256063
WT	10.875	69.3957	0.127885	0.281328
WT	0.4	62.8327	0.125427	0.331306
WT	0.466667	53.4793	0.121428	0.313384
WT	8.4	64.7454	0.1143	0.307135
WT	0.369565	45.2474	0.147378	0.31961
WT	6.35	55.1065	0.113044	0.291915
WT	0.206897	53.9521	0.170878	0.396386
WT	0.64	48.2195	0.208382	0.398918
WT	0.579167	77.2435	0.154551	0.381264
WT	0.52	78.8107	0.141126	0.351849
WT	6.22222	74.6602	0.125847	0.322015
WT	0.941667	85.6282	0.125847	0.339737
WT	1.90833	47.1719	0.182463	0.430292
Rac1 KO	8.50588	58.3608	0.0981127	0.23932
Rac1 KO	4.4	86.7857	0.122848	0.287012
Rac1 KO	15.95	62.3763	0.100927	0.258142
Rac1 KO	26.4	70	0.103194	0.285536
Rac1 KO	19.8769	80.4571	0.137725	0.335429
Rac1 KO	19.6167	55.2352	0.116489	0.319712
Rac1 KO	10.8	55.2996	0.149777	0.34339
Rac1 KO	7.51667	45.3059	0.144834	0.363256
Rac1 KO	11.4667	50.4578	0.135944	0.331832
Rac1 KO	17.9333	39.5153	0.196465	0.569941
Rac1 KO	14.4	33.5	0.171838	0.422545

### Sheet: Panel C
- Cd2+	+ Cd2+
11.4667	12.775
17.9333	15.4
14.4	16.6291

### Sheet: statistics
Panel	Parameter	Rac1+/+ (mean±std)	Rac1-/- (mean±std)	Rac1+/+ (median [1st, 3rd quartile])	Rac1-/- (median [1st, 3rd quartile])	test stats	n	p	effect size	statistical test
Panel B1	mEPSC frequency	3.43 ± 4.36	14.26 ± 6.48	0.64 [0.48, 6.32]	14.4 [9.08, 19.2]	U = 13	15/11	0.000342157	U1 = 0.62	Mann-Whitney U
Panel B2	mEPSC amplitude	62.3 ± 12.56	57.94 ± 16.34	62.22 [53.6, 73.34]	55.3 [46.59, 68.09]	t(18.1) = 0.7	15/11	0.468534	U1 = 0.12	t-test
Panel B3	mEPSC rise time	0.15 ± 0.04	0.13 ± 0.03	0.13 [0.12, 0.17]	0.14 [0.11, 0.15]	U = 98	15/11	0.436196	U1 = 0.19	Mann-Whitney U
Panel B4	FWHM	0.35 ± 0.07	0.34 ± 0.09	0.33 [0.31, 0.39]	0.33 [0.29, 0.36]	U = 91	15/11	0.677996	U1 = 0.08	Mann-Whitney U
Panel C	Cadmium	14.6 ± 3.24	14.93 ± 1.97	14.4 [12.2, 17.05]	15.4 [13.43, 16.32]	t(2) = -0.2	3/3	0.839822	U1 = 0.33	paired t-test
