## Supplementary material for "Presynaptic Rac1 controls synaptic strength through the regulation of synaptic vesicle priming": Fig5 - Source data 1

### Sheet: Panel A2
group	20ms	50ms	100ms	200ms	500ms	1s	2s	4s	8s	16s
WT	0.324252	0.394543	0.422759	0.339315	0.539891	0.66748	0.820839	1.12536	1.06233	1.20229
WT	0.27547	0.565011	0.593984	0.649067	0.668288	0.769266	1.08082	1.54547	1.7762	1.70172
WT	0.298398	0.380084	0.285716	0.455585	0.437383	0.469256	0.676756	0.897344	0.925929	0.93101
WT	0.467206	0.413787	0.662927	0.59412	0.566846	0.632201	0.763227	1.0924	1.263	0.942649
WT	0.434273	0.58229	0.497486	0.767212	0.933457	1.01236	1.19098	1.65346	1.77989	1.90479
WT	0.377881	0.621518	0.473282	0.866434	0.7644	1.00276	1.1243	1.4574	1.633	1.83179
WT	0.15589	0.216501	0.371476	0.301798	0.343352	0.367007	0.480276	0.663927	0.754545	0.744878
WT	0.576622	0.517982	0.68451	0.629698	0.671948	0.832667	0.995356	1.54247	1.54823	1.3928
WT	0.304135	0.290302	0.357804	0.540562	0.558656	0.810791	0.631799	1.03722	1.01168	1.09126
WT	0.192537	0.402639	0.464826	0.412458	0.482354	0.674288	0.88305	1.03496	1.14149	1.10504
WT	0.316443	0.258534	0.52835	0.411394	0.577189	0.557554	0.999346	0.87523	0.985506	1.08946
WT	0.371782	0.670838	0.850852	0.827697	0.846325	1.01438	1.24213	1.60277	1.37789	1.49418
WT	0.208286	0.403136	0.414081	0.46389	0.544608	0.621269	0.780484	1.08639	1.14015	1.33416
WT	0.211242	0.173412	0.272154	0.262149	0.369255	0.408902	0.588931	0.718875	0.964687	1.2304
WT	0.376266	0.538251	0.469048	0.830549	0.781631	0.855425	1.58051	1.82216	2.13747	2.53076
Rac1 KO	0.429059	0.884922	1.29343	1.51301	1.87714	1.84202	2.9224	3.25061	3.67575	4.36636
Rac1 KO	0.633264	0.742733	1.01242	1.26046	1.41371	2.17086	3.60411	4.88	5.33463	5.37326
Rac1 KO	0.36548	0.698551	0.674551	0.81114	0.853203	1.19722	1.43592	1.7511	2.05025	1.74173
Rac1 KO	0.253226	0.385474	0.349475	0.537104	0.840129	0.927395	1.58914	2.44747	2.91831	2.38797
Rac1 KO	0.762731	0.733127	1.03416	0.954018	1.07566	1.29655	1.86325	2.30924	2.45972	2.36135
Rac1 KO	0.530057	0.831373	0.917434	0.831279	1.1958	2.13714	2.17476	3.04182	3.13967	3.12985
Rac1 KO	0.406038	0.736405	0.938226	1.0936	1.21212	1.17241	1.50945	1.8012	2.1011	1.5844
Rac1 KO	0.429831	0.912649	1.07224	1.42726	1.42551	1.84912	1.93186	2.41899	4.19029	3.24783
Rac1 KO	0.824086	1.12313	1.50624	1.7743	2.31719	2.66759	3.32275	4.12502	4.22025	4.2009
Rac1 KO	1.09589	1.57239	2.25302	2.54928	2.66913	3.83984	4.38304	5.46371	6.51443	5.92295
Rac1 KO	0.621342	0.700249	0.783524	0.921865	1.01092	1.49655	1.62276	2.4031	2.58572	2.51914
Rac1 KO	0.558876	0.973854	1.01156	1.49428	1.99952	1.93081	2.42901	3.30047	4.62712	3.24345
Rac1 KO	0.685697	0.677618	0.968252	1.06914	1.43827	1.97528	1.93874	2.79663	3.94256	2.83393
Rac1 KO	0.379715	0.520326	0.740713	0.804466	1.27018	1.36818	1.69258	2.46695	2.44871	2.58892
Rac1 KO	0.283571	0.446046	1.10777	1.18903	1.56128	1.62088	2.16045	2.26259	2.66432	2.48536

### Sheet: Panel A3
group	20ms	50ms	100ms	200ms	500ms	1s	2s	4s	8s	16s
WT	0	0	0.0843333	0	0.315877	0.417175	0.527876	0.845886	1.02026	0.988854
WT	0	0.236708	0.163158	0.176	0.18184	0.284516	0.51558	0.966569	1.10093	1.03021
WT	0.0854207	0.237709	0.0782817	0.31307	0.323713	0.406262	0.64368	0.887071	1.11027	1.07392
WT	0.183284	0.162026	0.334512	0.376922	0.269536	0.536343	0.521817	0.913051	0.785349	0.756481
WT	0.0117194	0.134678	0.0672362	0.268423	0.432282	0.470795	0.621836	0.835744	0.991684	0.943699
WT	0	0.143281	0.0361786	0.27638	0.219926	0.426668	0.609545	0.943289	0.909424	0.958812
WT	0	0	0.201682	0.0600572	0.162814	0.187053	0.43083	0.77173	0.936448	1.49933
WT	0.110078	0.1437	0.210946	0.24134	0.181441	0.387972	0.602779	1.03863	1.42005	0.915533
WT	0	0	0	0	0.0845921	0.60247	0.080015	0.924826	1.46938	1.28142
WT	0	0.129342	0.223418	0.137806	0.285192	0.454128	0.832677	0.992013	1.19329	0.970914
WT	0	0	0.243406	0.303682	0.360935	0.558946	0.729187	0.875357	0.928237	0.966078
WT	0.0703772	0.326628	0.507775	0.520672	0.622633	0.703856	0.993366	1.14355	0.972445	1.1341
WT	0	0.149314	0.227933	0.218929	0.304835	0.380611	0.607395	0.943138	1.00846	0.980081
WT	0	0	0.0394938	0.12379	0.193138	0.328797	0.656901	0.998852	1.2032	1.68198
WT	0	0.0969389	0.0670006	0.242046	0.229518	0.234164	0.679372	0.863811	0.942844	1.29346
Rac1 KO	0.0132095	0.169664	0.29744	0.444374	0.500173	0.495915	0.792132	0.859259	1.19996	1.30017
Rac1 KO	0.0836566	0.0905338	0.134583	0.206293	0.271791	0.405399	0.757559	0.867708	1.26124	1.14695
Rac1 KO	0.0422584	0.297101	0.283276	0.400053	0.464102	0.674839	1.0318	1.05239	1.42215	0.982636
Rac1 KO	0	0.0476436	0.0340827	0.111626	0.268239	0.27902	0.594815	0.898869	1.26859	0.805403
Rac1 KO	0.17501	0.154422	0.301153	0.277602	0.341384	0.507293	0.733668	1.01428	0.909366	1.14515
Rac1 KO	0.0692138	0.178076	0.208959	0.18349	0.293418	0.461312	0.618691	0.925042	0.969106	0.870573
Rac1 KO	0.101583	0.277622	0.504643	0.523899	0.641891	0.543444	0.92216	0.950103	1.07759	0.861741
Rac1 KO	0.0963329	0.307198	0.305814	0.388083	0.555499	0.706862	0.752344	0.957412	1.35358	0.912925
Rac1 KO	0.119289	0.199251	0.295007	0.342707	0.501902	0.628581	0.779702	0.933231	1.0746	1.05356
Rac1 KO	0.113718	0.166992	0.309315	0.399353	0.39066	0.680056	0.771272	0.985993	1.0662	0.845599
Rac1 KO	0.151682	0.150652	0.209948	0.23723	0.304012	0.493218	0.578378	1.04189	1.03482	0.850077
Rac1 KO	0.081413	0.250071	0.238938	0.444856	0.534008	0.500855	0.715777	1.03604	1.23936	0.909339
Rac1 KO	0.178117	0.1205	0.270561	0.300216	0.441929	0.627755	0.748639	0.957714	0.970633	0.879952
Rac1 KO	0.058132	0.150629	0.260739	0.251349	0.507503	0.614657	0.76609	0.861497	1.16721	1.11046
Rac1 KO	0	0.0279332	0.392551	0.455757	0.553281	0.633136	0.861223	1.11103	1.08539	1.08943

### Sheet: Panel B2
group	20ms	50ms	100ms	200ms	500ms	1s	2s	4s	8s	16s
WT	0.10128	0.289763	0.189378	0.227983	0.333547	0.43419	0.511785	1.07781	0.947798	0.921483
WT	0.410735	0.382132	0.415075	0.497711	0.568455	0.704942	0.801671	0.971198	0.978976	0.975166
WT	0.231602	0.342804	0.361649	0.529111	0.488988	0.731979	0.842891	0.920007	1.02387	1.04373
WT	0.33612	0.398389	0.408371	0.577541	0.627121	0.711725	0.926445	0.887437	0.84915	1.01107
WT	0.2539	0.328051	0.464087	0.516337	0.630671	0.690239	0.837791	1.05045	1.07944	0.990149
WT	0.437563	0.380541	0.396188	0.576496	0.68892	0.722966	0.802776	1.15551	1.01203	0.960367
WT	0.0181654	0.215484	0.149619	0.228879	0.177376	0.521254	0.562411	0.97474	1.01502	1.09551
WT	0.258367	0.50034	0.543815	0.616538	0.652876	0.779927	0.775601	0.940199	1.00349	0.904762
WT	0.194165	0.0478804	0.068779	0.270917	0.182487	0.0403632	0.982021	0.755208	1.39627	2.1621
WT	0.11224	0.345034	0.511051	0.612051	0.522353	0.584763	0.936382	1.00044	1.1191	0.905087
WT	0.174312	0.0421246	0.286075	0.146296	0.32145	0.571617	0.896029	0.896709	0.824824	0.965871
WT	0.284849	0.45907	0.657181	0.702864	0.828276	0.922093	0.95324	1.00387	0.937361	1.05812
WT	0.0842933	0.253299	0.327574	0.35187	0.491969	0.618362	0.78159	1.03167	1.11245	0.982232
WT	0.148821	0.141866	0.275637	0.120754	0.432744	0.402733	0.627116	0.896723	0.858372	0.952181
WT	0.168813	0.124493	0.145464	0.285865	0.27859	0.633618	0.746918	0.840699	0.970263	1.09565
Rac1 KO	0.170646	0.315194	0.461356	0.530417	0.652708	0.742946	0.867046	1.00115	1.04752	1.00061
Rac1 KO	0.153578	0.291991	0.40874	0.447705	0.605963	0.675494	0.81491	0.887544	1.02049	1.06428
Rac1 KO	0.39427	0.282133	0.480779	0.65422	0.644871	0.762693	0.917094	0.990426	1.12771	1.00966
Rac1 KO	0.117467	0.301843	0.355761	0.38016	0.538213	0.660247	0.803584	0.986031	1.00241	1.14683
Rac1 KO	0.312605	0.299006	0.505984	0.538308	0.648576	0.821371	0.987464	0.997804	1.00638	0.895685
Rac1 KO	0.183937	0.338944	0.461352	0.576692	0.681384	0.705829	0.911228	0.914417	1.04295	0.919887
Rac1 KO	0.314823	0.48488	0.561355	0.580931	0.692872	0.875196	0.929974	0.970979	0.935179	0.923236
Rac1 KO	0.210855	0.445553	0.438436	0.667567	0.768684	0.82903	0.775501	1.04047	1.15275	1.06225
Rac1 KO	0.205588	0.413546	0.475039	0.597433	0.682736	0.786936	0.880354	1.01564	0.960328	0.993683
Rac1 KO	0.220768	0.383031	0.511606	0.605409	0.720092	0.812519	0.916234	0.961923	0.993402	0.9188
Rac1 KO	0.257146	0.355361	0.41201	0.578666	0.553895	0.676236	0.813494	1.0696	0.957908	1.0137
Rac1 KO	0.228749	0.341409	0.497722	0.594689	0.680469	0.724816	0.911453	0.944147	1.08766	1.00093
Rac1 KO	0.0927611	0.358637	0.49997	0.558652	0.515589	0.771999	0.794349	1.04454	1.11603	0.899584
Rac1 KO	0.166785	0.358342	0.438073	0.479302	0.674448	0.789044	0.886593	0.974489	0.930136	1.03648
Rac1 KO	0.274879	0.392295	0.579165	0.624734	0.783505	0.838536	0.943654	0.999059	1.06369	1.0362

### Sheet: Panel C
group	20ms	50ms	100ms	200ms	500ms	1s	2s	4s	8s	16s
WT	1.46157	1.43426	1.22448	1.66439	1.04695	0.935034	1.03635	0.964105	1.28672	1.04091
WT	1.67947	1.16809	1.35479	1.40929	1.20465	1.51334	1.35745	1.03297	1.0545	1.16723
WT	0.998816	1.20374	1.70349	1.17182	1.38614	1.35995	1.10856	1.00496	1.22724	1.04744
WT	0.874083	1.09762	1.11267	1.01428	1.36986	1.44265	1.67827	1.37895	1.15951	1.41314
WT	1.2094	1.23781	1.72345	1.38015	1.11372	1.28093	1.4646	1.29131	1.35285	1.10511
WT	1.81043	1.12307	1.10168	1.16354	1.3368	1.34939	1.34051	1.29862	1.22461	1.08498
WT	1.84439	1.17965	0.865395	1.01053	1.29413	1.39057	1.1183	1.17126	1.2683	1.18177
WT	1.23755	1.5655	1.20899	1.51018	1.4213	1.42063	1.60127	1.29059	1.22355	1.28522
WT	1.3784	0.95703	1.1695	1.17944	1.08772	1.0797	1.79176	1.3457	1.01454	2.03124
WT	1.76924	0.938001	0.884948	1.50101	1.46027	0.988476	0.896	1.38774	1.17125	0.963361
WT	1.31718	1.77762	1.23822	1.21794	1.1433	1.27723	1.00569	1.23904	1.33836	1.20933
WT	0.738376	1.33817	1.01611	1.2522	1.35649	1.24151	1.24228	0.937411	1.17139	0.978247
WT	2.01057	1.15861	1.29263	1.25863	1.24481	1.2769	1.3053	1.28095	1.2932	1.10181
WT	1.07314	2.29585	1.32623	1.15907	1.22065	1.26536	1.00367	1.06533	1.04911	0.609081
WT	1.44213	1.3125	1.58071	1.07759	1.18306	1.57882	1.01196	1.28617	1.08807	1.16059
Rac1 KO	1.50569	1.1287	0.969888	0.869299	1.02207	1.19575	1.03409	0.968934	1.08683	0.848897
Rac1 KO	0.837245	1.05821	1.39775	1.16305	1.34094	1.14298	0.829742	0.802752	0.756094	0.690828
Rac1 KO	1.18328	0.808733	1.22122	0.904028	1.26708	0.93102	1.16149	0.952297	0.808301	1.03268
Rac1 KO	1.57591	1.19044	1.93075	1.78495	1.24768	1.416	1.13828	0.794531	0.862778	1.12958
Rac1 KO	1.02948	1.26452	1.07097	1.16451	1.33722	1.36104	1.3356	0.926795	1.24571	1.2536
Rac1 KO	1.07848	1.05306	1.127	1.47649	1.35039	1.06859	1.08635	0.903578	1.00675	0.995904
Rac1 KO	1.08599	0.990676	1.00983	0.831987	1.02621	1.07923	1.00431	1.17122	1.00738	1.26134
Rac1 KO	1.16559	0.733269	1.04328	0.916026	1.0391	0.944231	0.929706	0.841041	0.613066	0.804801
Rac1 KO	1.04873	1.185	1.10128	1.15336	1.02673	1.12705	1.11487	1.01381	1.05796	1.04361
Rac1 KO	1.10719	1.12385	1.15801	1.02221	1.11657	1.16136	1.10773	0.871129	0.93756	0.75934
Rac1 KO	1.03524	1.41635	1.28565	1.4202	1.28332	1.01611	1.26629	1.02105	1.02374	1.1421
Rac1 KO	0.845945	0.86392	1.44868	1.01435	0.826597	1.06533	1.18434	0.830062	0.735245	0.851138
Rac1 KO	0.768911	1.16507	1.09437	1.25512	1.01486	1.04238	1.07929	1.16684	0.839603	1.18264
Rac1 KO	0.847665	1.04554	1.15754	1.26605	1.00633	1.11328	1.09581	0.903633	0.900946	1.05889
Rac1 KO	2.39244	2.38916	1.25695	1.27039	1.05293	1.20909	1.02353	1.06258	1.00598	0.980004

### Sheet: statistics
Panel	Parameter	Rac1+/+ (mean [lower 95% CI, upper 95% CI])	Rac1-/- (mean [lower 95% CI, upper 95% CI])	test stats	n	p	statistical test
Panel A2	Fit 1st EPSC	A = 1.3679 (1.2512, 1.4846)	A = 3.3786 (3.0588, 3.6985)	F(4,292) = 85.5768	15/15	1e-12	F-Test
		f = 0.66704 (0.59786, 0.73622)	f = 0.71044 (0.61123, 0.80966)
		tau_1 = 2.6565 (1.5013, 3.8116)	tau_1 = 2.2619 (1.1339, 3.39)
		tau_2 = 0.017397 (0.0012949, 0.033499)	tau_2 = 0.029645 (-0.0046674, 0.063957)
		tau_w = 1.7778	tau_w = 1.6155
Panel A3	Fit Fractional 1st EPSC	f = 0.88761 (0.81468, 0.96053)	f = 0.76325 (0.69315, 0.83336)	F(3,294) = 11.7903	15/15	2.5808e-07	F-Test
		tau_1 = 2.1167 (1.6763, 2.5571)	tau_1 = 1.6548 (1.3207, 1.9889)
		tau_2 = 0.035978 (-0.03459, 0.10655)	tau_2 = 0.046163 (0.011614, 0.080712)
		tau_w = 1.8828	tau_w = 1.274
Panel B2	Fit RRP	f = 0.69156 (0.61918, 0.76395)	f = 0.51777 (0.47725, 0.55829)	F(3,294) = 14.4616	15/15	8.20425e-09	F-Test
		tau_1 = 1.6371 (1.1658, 2.1084)	tau_1 = 1.2853 (1.0688, 1.5018)
		tau_2 = 0.020065 (0.0022875, 0.037843)	tau_2 = 0.039014 (0.030685, 0.047343)
		tau_w = 1.1384	tau_w = 0.68431
Panel	Parameter	Rac1+/+ (mean±std)	Rac1-/- (mean±std)	test stats	n	p	effect size	statistical test
Panel C	PPR Recovery	1.26 ± 0.06	1.09 ± 0.12	F(1,28) = 21.34	15/15	7.83759e-05	eta2 = 0.099641	RM ANOVA
